# Fast, Efficient, and Precise Gene Editing in the Moss *Physcomitrella patens*

**DOI:** 10.1101/643692

**Authors:** Peishan Yi, Gohta Goshima

## Abstract

Recent years, the bryophyte moss *Physcomitrella patens* has become an emerging model organism for studying conserved signaling pathways and developmental processes during plant evolution. Its short life cycle, ease of cultivation, and high rate of homologous recombination have made it an ideal system for genetic analysis. However, the presence of highly redundant genes and the difficulty of isolating hypomorphic mutants have limited its broader use. Here we developed a simple, fast, and efficient method to generate customized mutants in *P. patens.* We show that transient cotransformation of CRISPR/Cas9 and oligonucleotide templates enables microindel knock-in with high efficiency and accuracy. Using this method, we generated strains carrying various types of mutations, including amino acid substitution, out-of-frame deletion/insertion, splice site alteration, and small tag integration. We also demonstrate that multiplex gene editing can be efficiently achieved to generate putative null and hypomorphic mutants of redundant genes in one step. Thus our method will not only simplify multiple-gene knockout, but also allows the generation of hypomorphic mutants of genes of interest, especially those that are essential for viability.
