## Supplemental Table 1 for "Fast, Efficient, and Precise Gene Editing in the Moss *Physcomitrella patens*"

### Sheet: Table S1
Table S1. CRISPR targets, oligonucleotide templates, and primers.
Gene	Target (PAM)	ssOligo template (5'-3')#	Template length (nt)	Homology length (left/right, nt)	Nucleotide change	Amino acid mutation	RE site	Primer-left (5'-3')	Primer-right (5'-3')
ROP4	GATAAACCGTGAAGTGCTCA (TGG)	ACTTGATAAACCGTGAAGTGCTCTAGACTGCGTCCCTACCCACCTAAC	48	23/21	Compound	M1stop	XbaI	TGCTCTCACTCTCGTCCTCGT	CCGTACAGTGAATGACCGTATG
ROP4	AGTGTTTCACGCATTGCAG (TGG)	GAAGTGTTTCACGCATTGCAGCGAATTCCGGAACTGAGACATTACGCG	48	21/21	Compound	W100R	EcoRI	ATGAGCACTTCACGGTTTATCAAG	CAGAATGACGCAATTCTTTTGTTTTTTC
ROP2	ACTGTAGGAGATGGAGCAGT (CGG)	TACTGTAGGAGATGGAGCAGTCTAGAGGAAAGACGTGCATGCTTATTTC	49	22/23	Insertion	frame shift	XbaI	CACCGTAGCGACTCTCTAGAGG	CAAGTCCTGACTGAATGGTTCG
GN1	ACGACGCATCACGGCTAGTA (CGG)	TGCATTACGACGCATCACGGCTAGCACTGACCTCAGAATTCACCAT	46	23/23	Deletion	frame shift	NheI	CGTGCTCTTGCGATGGATGGTGTAG	CATTGAGAACGGGTTATCCACCACT
ROP4	GATAAACCGTGAAGTGCTCA (TGG)	GGTGGGTAGGGACGCAGCCATGCATCATCATCATCACCATAGCACTTCACGGTTTATCAAGT	62	22/22	Insertion	N-6×His	HphI	TGCTCTCACTCTCGTCCTCGT	CCGTACAGTGAATGACCGTATG
ROP1	CTCGGATTATGGGATACAGC (AGG)	TCAATCTCGGATTATGGGATACTCTAGATAAGAGACAGGATTCGACTAG	49	22/21	Compound	A62L+splice donor change	XbaI	GAGGTTGTAGTCGTCTGAGTGTC	CTCAGAGGTCGAAGTCTGTTG
ROP4	CTCGGATTATGGGATACAGC (AGG)*	CCGTCAACCTCGGGTTATGGGACGCTGCAGGTGAGAGATGATTTGACGC	49	22/23	Compound	T61A	PstI	AGCACTTCACGGTTTATCAAGTGCG	GGTAAGCCAGTCCATTGAGCACATC
GN2	CTTCCATCTCCAGGCCTG (GGG)	CCTCGCCTTCCATCTCCAGGAATTCCAATAGATCGGCTCATT	42	20/20	Compound	frame shift	EcoRI	GGAGTACCTTGACAGCTTCTGCAAG	GCTGAACTAACTACCACGAACCACC
GN3	GCGTTTGTGCTGTCATACT (CGG)	GCGTTTGTGCTGTCATACTCCGTAATATTGCTCAACACCGATCAGCACA	49	20/21	Compound	M699L	SspI	ACGTGGATAGTGAAGTGGCTGG	TTGCGTTTCTTCAAATGACTCATGCTC
*, One mismatch at the sixth nucleotide; #, Reverse ssOligo template was used for ROP4(N-6×His) editing. For the editing of other loci, only forward ssOligo templates were shown.
